# Hidden heterogeneity and co-occurrence networks of soil prokaryotic communities revealed at the scale of individual soil aggregates

**DOI:** 10.1101/2020.06.24.169037

**Authors:** Márton Szoboszlay, Christoph C. Tebbe

## Abstract

Sequencing PCR-amplified gene fragments from metagenomic DNA is a widely applied method for studying the diversity and dynamics of soil microbial communities. Typically DNA is extracted from 0.25 to 1 g of soil. These amounts, however, neglect the heterogeneity of soil present at the scale of soil aggregates; and thus, ignore a crucial scale for understanding the structure and functionality of soil microbial communities. Here we show with a nitrogen-depleted agricultural soil the impact of reducing the amount of soil used for DNA extraction from 250 mg to approx. 1 mg in order to access spatial information on the prokaryotic community structure as indicated by 16S rRNA-gene amplicon analyses. Furthermore, we demonstrate that individual aggregates from the same soil differ in their prokaryotic communities. The analysis of 16S rRNA gene amplicon sequences from individual soil aggregates allowed us, in contrast to 250 mg soil samples, to construct a co-occurrence network that provides insight into the structure of microbial associations in the studied soil. Two dense clusters were apparent in the network, one dominated by *Thaumarchaeota*, known to be capable of ammonium oxidation at low N concentrations, and the other by *Acidobacteria* subgroup 6 probably representing an oligotrophic lifestyle to obtain energy from SOC. Overall this study demonstrates that DNA obtained from individual soil aggregates provides new insights into how microbial communities are assembled.
