## Supplementary file 1 for "Hidden heterogeneity and co-occurrence networks of soil prokaryotic communities revealed at the scale of individual soil aggregates"

### Sheet: Supplementary file 1
Hidden heterogeneity and co-occurrence networks of soil prokaryotic communities revealed at the scale of individual soil aggregates
Márton Szoboszlay, Christoph C. Tebbe
Supplementary file 1: Sample weights and qPCR data
					Bacterial 16S qPCR		Archaeal 16S qPCR		Fungal ITS qPCR
	Experiment	Sample#	Sample type	Sample weight [g]	copies/µl DNA extract	copies/g soil	copies/µl DNA extract	copies/g soil	copies/µl DNA extract	copies/g soil
	First	First_37	1 mg soil	0.0014	13559.9	2.90569e+08	247.9	5.31214e+06	177.1	3795000
	First	First_38	1 mg soil	0.00087	15197.9	5.24067e+08	386.925	1.33422e+07	83.775	2.88879e+06
	First	First_39	1 mg soil	0.00101	8776.87	2.60699e+08	211.9	6.29406e+06	99.66	2.9602e+06
	First	First_40	1 mg soil	0.0012	11625.4	2.90636e+08	275.825	6.89563e+06	57.945	1.44863e+06
	First	First_55	1 mg soil	0.00095	24406.6	7.70735e+08	486.95	1.53774e+07	195.375	6.16974e+06
	First	First_56	1 mg soil	0.00102	19307.4	5.67865e+08	408.625	1.20184e+07	804.5	2.36618e+07
	First	First_57	1 mg soil	0.00105	45534	1.30097e+09	1254.5	3.58429e+07	484.2	1.38343e+07
	First	First_58	1 mg soil	0.00106	17516.5	4.9575e+08	477.45	1.35127e+07	158.025	4.47241e+06
	First	First_41	5 mg soil	0.00472	127927	8.13093e+08	2340.75	1.48776e+07	824.7	5.24174e+06
	First	First_42	5 mg soil	0.00493	130766	7.95738e+08	2680	1.63083e+07	2320.75	1.41222e+07
	First	First_43	5 mg soil	0.00487	83842.5	5.16483e+08	1775	1.09343e+07	577.25	3.55595e+06
	First	First_44	5 mg soil	0.00507	207293	1.22659e+09	2516.5	1.48905e+07	6020.5	3.56243e+07
	First	First_59	5 mg soil	0.00472	283763	1.80358e+09	7559.5	4.80477e+07	2745	1.7447e+07
	First	First_60	5 mg soil	0.00474	260663	1.64977e+09	5948.5	3.76487e+07	1715.5	1.08576e+07
	First	First_61	5 mg soil	0.00496	513153	3.10375e+09	9995	6.04536e+07	5977	3.61512e+07
	First	First_62	5 mg soil	0.00538	91404.7	5.09692e+08	1738.75	9.69563e+06	735.8	4.10297e+06
	First	First_45	25 mg soil	0.0251	1.56108e+06	1.86583e+09	28235	3.3747e+07	26185	3.12968e+07
	First	First_46	25 mg soil	0.0253	1.92621e+06	2.28405e+09	47945	5.68518e+07	18857.5	2.23607e+07
	First	First_47	25 mg soil	0.02525	2.09959e+06	2.49456e+09	73590	8.74337e+07	19840	2.35723e+07
	First	First_48	25 mg soil	0.02582	2.45752e+06	2.85536e+09	68765	7.98974e+07	16547.5	1.92264e+07
	First	First_63	25 mg soil	0.0247	5.33681e+06	6.48196e+09	286850	3.48401e+08	32182.5	3.90881e+07
	First	First_64	25 mg soil	0.02467	2.68088e+06	3.26008e+09	56860	6.91447e+07	34042.5	4.13974e+07
	First	First_65	25 mg soil	0.02496	5.62162e+06	6.75676e+09	209850	2.52224e+08	84340	1.0137e+08
	First	First_66	25 mg soil	0.02522	5.28342e+06	6.28479e+09	201625	2.39839e+08	38495	4.5791e+07
	First	First_31	125 mg soil	0.126	2.16816e+07	5.16228e+09	135888	3.23542e+07	96062.5	2.2872e+07
	First	First_32	125 mg soil	0.125	1.76911e+07	4.24587e+09	344750	82740000	252175	60522000
	First	First_33	125 mg soil	0.125	2.17267e+07	5.2144e+09	274750	65940000	162862	39087000
	First	First_34	125 mg soil	0.126	1.64725e+07	3.92202e+09	111925	2.66488e+07	78462.5	1.86815e+07
	First	First_49	125 mg soil	0.12484	2.45942e+07	5.91016e+09	331275	7.96079e+07	206738	4.96806e+07
	First	First_50	125 mg soil	0.12581	1.98266e+07	4.72775e+09	229300	5.46777e+07	132950	3.17026e+07
	First	First_51	125 mg soil	0.12478	3.50798e+06	8.43399e+08	365400	8.78506e+07	181988	4.3754e+07
	First	First_52	125 mg soil	0.12569	1.51373e+07	3.613e+09	174150	4.15666e+07	113712	2.71412e+07
	First	First_1	250 mg soil	0.253	1.50663e+07	1.78651e+09	414100	4.91028e+07	317350	3.76304e+07
	First	First_2	250 mg soil	0.251	1.46143e+07	1.74673e+09	269075	3.21604e+07	483375	5.77739e+07
	First	First_3	250 mg soil	0.25	2.41551e+07	2.89861e+09	410400	49248000	383725	46047000
	First	First_4	250 mg soil	0.253	1.76512e+07	2.09303e+09	403500	4.78458e+07	563250	6.67885e+07
	First	First_10	250 mg soil	0.252	8.0387e+06	9.56988e+08	203600	2.42381e+07	217150	2.58512e+07
	First	First_11	250 mg soil	0.249	1.94985e+07	2.34922e+09	223975	2.69849e+07	205650	2.47771e+07
	First	First_12	250 mg soil	0.251	1.44427e+07	1.72622e+09	393900	4.70797e+07	4857750	5.80608e+08
	First	First_13	250 mg soil	0.25	5.78158e+06	6.9379e+08	297825	35739000	297650	35718000
	First	First_35	Control	NA	37.401	NA	NA	NA	12.915	NA
	First	First_36	Control	NA	76.5562	NA	NA	NA	5.826	NA
	First	First_53	Control	NA	35.3236	NA	NA	NA	NA	NA
	First	First_54	Control	NA	44.4767	NA	NA	NA	3.015	NA
	First	First_67	Control	NA	44.3569	NA	NA	NA	1.092	NA
	First	First_68	Control	NA	29.3021	NA	NA	NA	NA	NA
	Second	Second_7	1 mg soil homogenate	NA	152314	4.56942e+09
	Second	Second_8	1 mg soil homogenate	NA	108410	3.25229e+09
	Second	Second_9	1 mg soil homogenate	NA	114982	3.44947e+09
	Second	Second_10	1 mg soil homogenate	NA	143133	4.29398e+09
	Second	Second_11	1 mg soil homogenate	NA	162565	4.87695e+09
	Second	Second_12	1 mg soil homogenate	NA	138321	4.14962e+09
	Second	Second_13	1 mg soil homogenate	NA	155146	4.65437e+09
	Second	Second_14	1 mg soil homogenate	NA	127563	3.82689e+09
	Second	Second_15	5 mg soil homogenate	NA	685457	4.11274e+09
	Second	Second_16	5 mg soil homogenate	NA	979909	5.87945e+09
	Second	Second_17	5 mg soil homogenate	NA	921474	5.52884e+09
	Second	Second_18	5 mg soil homogenate	NA	694141	4.16485e+09
	Second	Second_19	5 mg soil homogenate	NA	930554	5.58333e+09
	Second	Second_20	5 mg soil homogenate	NA	936408	5.61845e+09
	Second	Second_21	5 mg soil homogenate	NA	699331	4.19599e+09
	Second	Second_22	5 mg soil homogenate	NA	796105	4.77663e+09
	Second	Second_23	25 mg soil homogenate	NA	3.96256e+06	4.75507e+09
	Second	Second_24	25 mg soil homogenate	NA	4.58185e+06	5.49822e+09
	Second	Second_25	25 mg soil homogenate	NA	5.07462e+06	6.08955e+09
	Second	Second_26	25 mg soil homogenate	NA	4.54783e+06	5.4574e+09
	Second	Second_27	25 mg soil homogenate	NA	5.15138e+06	6.18165e+09
	Second	Second_28	25 mg soil homogenate	NA	7.99671e+06	9.59605e+09
	Second	Second_29	25 mg soil homogenate	NA	8.56191e+06	1.02743e+10
	Second	Second_30	25 mg soil homogenate	NA	1.01537e+07	1.21844e+10
	Second	Second_31	250 mg soil	0.25	3.7555e+07	4.5066e+09
	Second	Second_32	250 mg soil	0.252	2.54914e+07	3.03469e+09
	Second	Second_33	250 mg soil	0.249	3.04577e+07	3.66961e+09
	Second	Second_34	250 mg soil	0.255	3.94053e+07	4.63592e+09
	Second	Second_35	250 mg soil	0.257	2.56383e+07	2.9928e+09
	Second	Second_36	250 mg soil	0.25	3.47425e+07	4.1691e+09
	Second	Second_37	250 mg soil	0.248	2.07538e+07	2.51054e+09
	Second	Second_38	250 mg soil	0.255	2.64571e+07	3.1126e+09
	Second	Second_1	Control	NA	34.3432	NA
	Second	Second_2	Control	NA	5.94857	NA
	Second	Second_3	Control	NA	13.4284	NA
	Second	Second_4	Control	NA	12.1972	NA
	Second	Second_5	Control	NA	20.2558	NA
	Second	Second_6	Control	NA	15.1389	NA
	Third	Third_69	250 mg soil	0.25046	4.23059e+07	5.06738e+09
	Third	Third_70	250 mg soil	0.25046	2.32416e+07	2.78387e+09
	Third	Third_71	250 mg soil	0.25062	2.67712e+07	3.20459e+09
	Third	Third_72	250 mg soil	0.25079	2.01811e+07	2.4141e+09
	Third	Third_73	250 mg soil	0.25065	2.09998e+07	2.51344e+09
	Third	Third_74	250 mg soil	0.25097	3.73958e+07	4.47015e+09
	Third	Third_75	250 mg soil	0.25022	3.39969e+07	4.07604e+09
	Third	Third_76	250 mg soil	0.25084	1.29346e+07	1.54695e+09
	Third	Third_77	250 mg soil	0.25002	2.58771e+07	3.105e+09
	Third	Third_78	250 mg soil	0.25006	2.86721e+07	3.43982e+09
	Third	Third_79	250 mg soil	0.25045	2.62003e+07	3.13839e+09
	Third	Third_80	250 mg soil	0.25024	3.14944e+06	3.7757e+08
	Third	Third_81	250 mg soil	0.25046	2.46477e+07	2.95229e+09
	Third	Third_82	250 mg soil	0.25082	2.8204e+06	3.37341e+08
	Third	Third_89	250 mg soil	0.25056	2.82372e+07	3.3809e+09
	Third	Third_90	250 mg soil	0.25056	4.94097e+07	5.91591e+09
	Third	Third_91	250 mg soil	0.25035	4.9682e+07	5.9535e+09
	Third	Third_92	250 mg soil	0.25087	6.46879e+07	7.73562e+09
	Third	Third_116	250 mg soil	0.25034	4.33009e+07	5.18905e+09
	Third	Third_117	250 mg soil	0.25042	7.40562e+07	8.87183e+09
	Third	Third_118	250 mg soil	0.25064	4.29003e+07	5.1349e+09
	Third	Third_119	250 mg soil	0.2503	4.64765e+07	5.57049e+09
	Third	Third_120	250 mg soil	0.25062	6.30417e+07	7.5463e+09
	Third	Third_121	250 mg soil	0.25053	5.52545e+07	6.61651e+09
	Third	Third_122	250 mg soil	0.2506	6.39946e+07	7.66097e+09
	Third	Third_123	250 mg soil	0.25087	5.78387e+07	6.91658e+09
	Third	Third_124	250 mg soil	0.25046	4.95797e+07	5.93864e+09
	Third	Third_125	250 mg soil	0.25092	4.187e+07	5.00598e+09
	Third	Third_126	250 mg soil	0.25051	3.86371e+07	4.62702e+09
	Third	Third_127	250 mg soil	0.25084	5.55092e+07	6.6388e+09
	Third	Third_128	250 mg soil	0.25068	6.35185e+07	7.60154e+09
	Third	Third_129	250 mg soil	0.25015	5.681e+07	6.81312e+09
	Third	Third_130	250 mg soil	0.25074	4.22872e+07	5.05948e+09
	Third	Third_131	250 mg soil	0.25048	6.70177e+06	8.02671e+08
	Third	Third_132	250 mg soil	0.25028	4.77621e+07	5.72503e+09
	Third	Third_54	Aggregate	0.00671	317105	1.41776e+09
	Third	Third_55	Aggregate	0.00439	198794	1.3585e+09
	Third	Third_56	Aggregate	0.00493	154033	9.37319e+08
	Third	Third_57	Aggregate	0.0083	451125	1.63057e+09
	Third	Third_58	Aggregate	0.00292	52329.2	5.37629e+08
	Third	Third_59	Aggregate	0.00596	254590	1.28149e+09
	Third	Third_60	Aggregate	0.00435	157574	1.08672e+09
	Third	Third_61	Aggregate	0.00587	139798	7.14469e+08
	Third	Third_62	Aggregate	0.00357	73751.4	6.1976e+08
	Third	Third_63	Aggregate	0.0058	131026	6.77719e+08
	Third	Third_64	Aggregate	0.00914	578665	1.89934e+09
	Third	Third_65	Aggregate	0.005	149982	8.99893e+08
	Third	Third_66	Aggregate	0.00432	87459.7	6.07359e+08
	Third	Third_67	Aggregate	0.00502	95330.2	5.69703e+08
	Third	Third_85	Aggregate	0.00437	148493	1.0194e+09
	Third	Third_86	Aggregate	0.0036	130242	1.08535e+09
	Third	Third_87	Aggregate	0.00459	1.03191e+06	6.74454e+09
	Third	Third_88	Aggregate	0.00531	298502	1.68645e+09
	Third	Third_97	Aggregate	0.00422	345596	2.45684e+09
	Third	Third_98	Aggregate	0.00417	255544	1.83844e+09
	Third	Third_99	Aggregate	0.00955	1.07804e+06	3.38651e+09
	Third	Third_100	Aggregate	0.00537	1.85988e+06	1.03904e+10
	Third	Third_101	Aggregate	0.00485	326767	2.02124e+09
	Third	Third_102	Aggregate	0.00383	380003	2.97653e+09
	Third	Third_103	Aggregate	0.00534	482485	2.71059e+09
	Third	Third_104	Aggregate	0.00669	797950	3.57825e+09
	Third	Third_105	Aggregate	0.00676	605958	2.68916e+09
	Third	Third_106	Aggregate	0.00371	242182	1.95835e+09
	Third	Third_107	Aggregate	0.0062	545172	2.63793e+09
	Third	Third_108	Aggregate	0.00702	726143	3.10317e+09
	Third	Third_109	Aggregate	0.00346	236482	2.05042e+09
	Third	Third_110	Aggregate	0.00354	314113	2.66198e+09
	Third	Third_111	Aggregate	0.00416	408161	2.94347e+09
	Third	Third_112	Aggregate	0.00472	398961	2.53577e+09
	Third	Third_113	Aggregate	0.00812	1.22924e+06	4.54154e+09
	Third	Third_114	Aggregate	0.00595	526696	2.65561e+09
	Third	Third_115	Aggregate	0.00357	234455	1.97021e+09
	Third	Third_51	Control	NA	266.702	NA
	Third	Third_52	Control	NA	310.81	NA
	Third	Third_53	Control	NA	267.412	NA
	Third	Third_83	Control	NA	258.334	NA
	Third	Third_84	Control	NA	354.747	NA
	Third	Third_93	Control	NA	338.932	NA
	Third	Third_94	Control	NA	328.735	NA
	Third	Third_95	Control	NA	343.122	NA
	Third	Third_96	Control	NA	356.334	NA
